# Investigating impacts of marine sponge derived mycothiazole and its acetylated derivative on mitochondrial function and aging

**DOI:** 10.1101/2023.11.27.568896

**Authors:** Naibedya Dutta, Joe A Gerke, Sofia F Odron, Joseph D Morris, Adam Hruby, Toni Castro Torres, Sarah J Shemtov, Jacqueline G Clarke, Michelle C Chang, Hooriya Shaghasi, Marissa N. Ray, Maxim Averbukh, Sally Hoang, Maria Oorloff, Athena Alcala, Matthew Vega, Hemal H Mehta, Max A Thorwald, Phillip Crews, Marc Vermulst, Gilberto Garcia, Tyler A Johnson, Ryo Higuchi-Sanabria

**Affiliations:** Leonard Davis School of Gerontology, University of Southern California, Los Angeles, CA 90089, United States; Department of Natural Sciences & Mathematics, Dominican University of California, San Rafael, CA 94901, United States; Department of Chemistry & Biochemistry, University of California, Santa Cruz, Santa Cruz, CA, 95064, United States

**Keywords:** mitochondria, aging, stress, C. elegans, cancer

## Abstract

Small molecule inhibitors of the mitochondrial electron transport chain (ETC) hold significant promise to provide valuable insights to the field of mitochondrial research and aging biology. In this study, we investigated two molecules: mycothiazole (MTZ) - from the marine sponge *C. mycofijiensis* and its more stable semisynthetic analog 8-*O*-acetylmycothiazole (8-OAc) as potent and selective chemical probes based on their high efficiency to inhibit ETC complex I function. Similar to rotenone (Rote), a widely used ETC complex I inhibitor, these two molecules showed cytotoxicity to cancer cells but strikingly demonstrate a lack of toxicity to non-cancer cells, a highly beneficial feature in the development of anti-cancer therapeutics. Furthermore, in vivo experiments with these small molecules utilizing *C.elegans* model demonstrate their unexplored potential to investigate aging studies. We observed that both molecules have the ability to induce a mitochondria-specific unfolded protein response (UPR^MT^) pathway, that extends lifespan of worms when applied in their adult stage. Interestingly, we also found that these two molecules employ different pathways to extend lifespan in worms. Whereas MTZ utilize the transcription factors ATFS-1 and HSF-1, which are involved in the UPR^MT^ and heat shock response (HSR) pathways respectively, 8-OAc only required HSF-1 and not ATFS-1 to mediate its effects. This observation underscores the value of applying stable, potent, and selective next generation chemical probes to elucidate an important insight into the functional roles of various protein subunits of ETC complexes and their regulatory mechanisms associated with aging.
