## Supplementary material for "Investigating impacts of marine sponge derived mycothiazole and its acetylated derivative on mitochondrial function and aging": Table s1

### Sheet: Sheet1
Supplementary table 1: GO biological processes involve upon MTZ, 8-Oac, Rote in Huh7 cells
	Mycoyhiazole
	Index	Name	P-value	Adjusted p-value	Odds Ratio	Combined score
	1	Cytoplasmic Translation (GO:0002181)	1.228e-34	4.064e-31	18.96	1480.71
	2	Macromolecule Biosynthetic Process (GO:0009059)	3.404e-23	5.633e-20	7.28	376.67
	3	Peptide Biosynthetic Process (GO:0043043)	8.313e-22	9.172e-19	7.68	372.84
	4	Gene Expression (GO:0010467)	4.532e-21	3.75e-18	5.06	236.89
	5	Translation (GO:0006412)	1.163e-19	7.697e-17	5.53	241.12
	6	protein-RNA Complex Assembly (GO:0022618)	1.391e-13	7.674e-11	5.59	165.48
	7	Regulation Of Translation (GO:0006417)	2.551e-12	1.206e-09	4.43	118.14
	8	mRNA Splicing, Via Spliceosome (GO:0000398)	4.274e-11	1.768e-08	4.06	96.82
	9	RNA Splicing, Via Transesterification Reactions With Bulged Adenosine As Nucleophile (GO:0000377)	1.431e-10	5.262e-08	4.27	96.79
	10	mRNA Processing (GO:0006397)	2.615e-10	8.655e-08	3.85	85
	11	DNA-templated DNA Replication (GO:0006261)	1.009e-09	2.961e-07	7.16	148.39
	12	Ribonucleoprotein Complex Biogenesis (GO:0022613)	1.074e-09	2.961e-07	5.09	105.05
	13	RNA Processing (GO:0006396)	3.819e-09	9.724e-07	3.87	75.02
	14	DNA Metabolic Process (GO:0006259)	9.003e-09	2.129e-06	3.07	56.93
	15	Ribosome Biogenesis (GO:0042254)	2.082e-08	4.595e-06	3.99	70.61
	16	Regulation Of Apoptotic Process (GO:0042981)	3.697e-08	7.648e-06	2.16	36.93
	17	Mitotic DNA Replication (GO:1902969)	9.405e-08	1.755e-05	43.58	705.03
	18	RNA Splicing (GO:0008380)	9.545e-08	1.755e-05	4.83	78.1
	19	Formation Of Cytoplasmic Translation Initiation Complex (GO:0001732)	1.039e-07	1.811e-05	24.92	400.71
	20	DNA Replication (GO:0006260)	1.153e-07	1.909e-05	5.71	91.21
	21	Cytoplasmic Translational Initiation (GO:0002183)	1.323e-07	2.085e-05	10.85	171.78
	22	Mitotic Sister Chromatid Segregation (GO:0000070)	1.8e-07	2.708e-05	4.4	68.31
	23	Ribosomal Small Subunit Biogenesis (GO:0042274)	1.91e-07	2.748e-05	5.13	79.4
	24	Carboxylic Acid Transport (GO:0046942)	2.841e-07	3.918e-05	6.74	101.56
	25	DNA Replication Initiation (GO:0006270)	3.894e-07	5.155e-05	14.03	207.03
	8-OAc
	Index	Name	P-value	Adjusted p-value	Odds Ratio	Combined score
	1	Cytoplasmic Translation (GO:0002181)	7.803e-16	1.149e-12	20.02	696.32
	2	Macromolecule Biosynthetic Process (GO:0009059)	6.671e-11	4.91e-08	9.12	213.74
	3	Translation (GO:0006412)	4.074e-10	1.999e-07	7.44	160.82
	4	Neutral Amino Acid Transport (GO:0015804)	6.17e-09	1.826e-06	25.54	482.72
	5	Peptide Biosynthetic Process (GO:0043043)	6.203e-09	1.826e-06	8.55	161.64
	6	Carbohydrate Catabolic Process (GO:0016052)	2.356e-08	5.78e-06	20.89	366.85
	7	Amino Acid Transport (GO:0006865)	6.114e-08	1.286e-05	18.13	301.2
	8	Regulation Of Translation (GO:0006417)	1.393e-07	2.489e-05	6.54	103.19
	9	Hexose Biosynthetic Process (GO:0019319)	1.522e-07	2.489e-05	21.45	336.74
	10	Carboxylic Acid Transport (GO:0046942)	1.934e-07	2.847e-05	15.31	236.63
	11	Glycolytic Process (GO:0006096)	9.826e-07	0.0001315	22.29	308.37
	12	Gluconeogenesis (GO:0006094)	1.82e-06	0.0002201	19.72	260.6
	13	Pyruvate Metabolic Process (GO:0006090)	1.944e-06	0.0002201	13.96	183.55
	14	Gene Expression (GO:0010467)	2.693e-06	0.0002831	4.68	60.08
	15	Positive Regulation Of Translation (GO:0045727)	5.592e-06	0.0005488	7.84	94.82
	16	Glucose Metabolic Process (GO:0006006)	6.065e-06	0.0005579	11.54	138.59
	17	Alanine Transport (GO:0032328)	8.831e-06	0.0007647	42.39	493.33
	18	Amino Acid Transmembrane Transport (GO:0003333)	9.541e-06	0.0007802	14.23	164.53
	19	Positive Regulation Of Chromosome Separation (GO:1905820)	1.264e-05	0.0009791	37.68	424.99
	20	Cytoplasmic Translational Initiation (GO:0002183)	2.506e-05	0.001844	17.02	180.27
	21	Regulation Of Mitotic Cytokinesis (GO:1902412)	3.201e-05	0.002243	84.44	873.96
	22	Regulation Of Cellular Respiration (GO:0043457)	4.053e-05	0.002486	26.08	263.77
	23	Regulation Of Oxidative Phosphorylation (GO:0002082)	4.053e-05	0.002486	26.08	263.77
	24	Regulation Of Aerobic Respiration (GO:1903715)	4.053e-05	0.002486	26.08	263.77
	25	Sulfur Amino Acid Transport (GO:0000101)	5.552e-05	0.003269	63.33	620.56
	Rotenone
	Index	Name	P-value	Adjusted p-value	Odds Ratio	Combined score
	1	Cytoplasmic Translation (GO:0002181)	2.345e-12	3.508e-09	16.54	442.98
	2	Macromolecule Biosynthetic Process (GO:0009059)	2.535e-09	1.896e-06	8.34	165
	3	Translation (GO:0006412)	1.012e-08	5.049e-06	6.87	126.43
	4	Peptide Biosynthetic Process (GO:0043043)	2.872e-08	1.074e-05	8.3	144.16
	5	Carbohydrate Catabolic Process (GO:0016052)	3.374e-07	0.0001009	18.64	277.83
	6	Mitotic Chromosome Condensation (GO:0007076)	4.722e-07	0.0001086	44.92	654.31
	7	Mitotic Sister Chromatid Segregation (GO:0000070)	5.086e-07	0.0001086	9.06	131.29
	8	Regulation Of Chromosome Segregation (GO:0051983)	5.809e-07	0.0001086	24.6	353.21
	9	Positive Regulation Of Cell Cycle Process (GO:0090068)	8.981e-07	0.0001493	8.47	117.93
	10	Chromosome Condensation (GO:0030261)	1.346e-06	0.0001921	20.81	281.33
	11	Gene Expression (GO:0010467)	1.412e-06	0.0001921	4.96	66.75
	12	Hexose Biosynthetic Process (GO:0019319)	2.343e-06	0.0002921	18.65	241.84
	13	Cell Cycle G2/M Phase Transition (GO:0044839)	5.287e-06	0.0006085	15.91	193.28
	14	Regulation Of Chromosome Separation (GO:1905818)	7.192e-06	0.0007685	44.72	529.62
	15	Positive Regulation Of Chromosome Separation (GO:1905820)	1.03e-05	0.001027	39.75	456.48
	16	Glycolytic Process (GO:0006096)	1.642e-05	0.001467	18.7	206.06
	17	Regulation Of Cell Cycle Process (GO:0010564)	1.667e-05	0.001467	6.77	74.46
	18	Negative Regulation Of Blood Coagulation (GO:0030195)	1.953e-05	0.001569	17.95	194.69
	19	Pyruvate Metabolic Process (GO:0006090)	1.993e-05	0.001569	12.29	132.97
	20	Gluconeogenesis (GO:0006094)	2.709e-05	0.001994	16.62	174.81
	21	Carboxylic Acid Transport (GO:0046942)	2.8e-05	0.001994	11.5	120.56
	22	Positive Regulation Of Chromosome Organization (GO:2001252)	3.164e-05	0.002138	16.03	166.07
	23	Regulation Of Cytokinesis (GO:0032465)	3.288e-05	0.002138	8.67	89.46
	24	Positive Regulation Of Chromosome Segregation (GO:0051984)	4.216e-05	0.002445	25.55	257.37
	25	Intracellular Lipid Transport (GO:0032365)	4.216e-05	0.002445	25.55	257.37
