## Supplementary material for "Investigating impacts of marine sponge derived mycothiazole and its acetylated derivative on mitochondrial function and aging": Table s2

### Sheet: Sheet1
Supplementary Table 2: Biological processes involved in MTZ, 8-Oac, Rote treatment in worms
Mycothiazole
Index	Name	P-value	Adjusted p-value	Z-score	Combined score
1	Defense response to bacterium (GO:0042742)	1.11e-11	5.76e-09	-1.47	37.19
2	energy coupled proton transmembrane transport, against electrochemical gradient (GO:0015988)	6.06e-05	0.002609	-3.13	30.37
3	ATP hydrolysis coupled proton transport (GO:0015991)	0.000571	0.01019	-3.81	28.44
4	cellular sodium ion homeostasis (GO:0006883)	0.000106	0.003435	-2.92	26.71
5	Respiratory electron transport chain (GO:0022904)	7.88e-06	0.0008142	-2.26	26.57
6	sodium ion export from cell (GO:0036376)	0.000106	0.003435	-2.88	26.35
7	ATP hydrolysis coupled cation transmembrane transport (GO:0099132)	0.000571	0.01019	-3.45	25.75
8	defense response to Gram-positive bacterium (GO:0050830)	4.11e-08	7.086e-06	-1.49	25.39
9	negative regulation of lipid storage (GO:0010888)	0.000571	0.01019	-3.39	25.33
10	sodium ion export (GO:0071436)	0.000106	0.003435	-2.76	25.24
11	cellular monovalent inorganic cation homeostasis (GO:0030004)	0.000173	0.004702	-2.91	25.17
12	mitochondrial transport (GO:0006839)	1.58e-07	2.039e-05	-1.61	25.15
13	cellular potassium ion homeostasis (GO:0030007)	0.000106	0.003435	-2.64	24.15
14	tryptophan catabolic process (GO:0006569)	0.000571	0.01019	-3.23	24.15
15	negative regulation of lipid localization (GO:1905953)	0.000571	0.01019	-3.19	23.81
16	muscle contraction (GO:0006936)	5.93e-05	0.002609	-2.35	22.85
17	sodium ion homeostasis (GO:0055078)	0.000265	0.006223	-2.76	22.74
18	acyl-CoA metabolic process (GO:0006637)	0.000135	0.003872	-2.23	19.86
19	carbohydrate transport (GO:0008643)	0.000265	0.006223	-2.35	19.32
20	methionine metabolic process (GO:0006555)	0.000977	0.01601	-2.75	19.08
21	monocarboxylic acid metabolic process (GO:0032787)	4.5e-05	0.002586	-1.9	18.97
22	cellular protein catabolic process (GO:0044257)	1.55e-05	0.001337	-1.63	18.06
23	defense response to Gram-negative bacterium (GO:0050829)	3.42e-08	7.086e-06	-1.05	17.99
24	potassium ion homeostasis (GO:0055075)	0.001289	0.01754	-2.58	17.2
25	mitochondrial ATP synthesis coupled electron transport (GO:0042775)	3.93e-05	0.002538	-1.68	17.09
8-Oac
Index	Name	P-value	Adjusted p-value	Z-score	Combined score
1	medium-chain fatty acid metabolic process (GO:0051791)	0.001129	0.02273	-3.89	26.39
2	medium-chain fatty acid catabolic process (GO:0051793)	0.001129	0.02273	-3.78	25.63
3	carbohydrate transport (GO:0008643)	0.0001049	0.004933	-2.38	21.78
4	defense response to bacterium (GO:0042742)	4.61e-07	6.506e-05	-1.47	21.51
5	defense response to Gram-positive bacterium (GO:0050830)	1.585e-05	0.001118	-1.5	16.54
6	cysteine biosynthetic process (GO:0019344)	0.003308	0.05182	-2.67	15.26
7	heat acclimation (GO:0010286)	0.00402	0.05668	-2.68	14.76
8	response to reactive oxygen species (GO:0000302)	0.001042	0.02273	-2.1	14.4
9	monocarboxylic acid metabolic process (GO:0032787)	0.0009122	0.02273	-1.92	13.41
10	hydrogen peroxide metabolic process (GO:0042743)	0.05166	0.1817	-4.23	12.55
11	hydrogen peroxide catabolic process (GO:0042744)	0.05166	0.1817	-3.87	11.46
12	response to hydrogen peroxide (GO:0042542)	0.007499	0.09612	-2.27	11.12
13	pyruvate metabolic process (GO:0006090)	0.01074	0.1082	-2.37	10.73
14	ammonium transmembrane transport (GO:0072488)	0.06001	0.1817	-3.79	10.65
15	cortical actin cytoskeleton organization (GO:0030866)	0.008521	0.1001	-2.2	10.49
16	water transport (GO:0006833)	0.05166	0.1817	-3.53	10.45
17	phenol-containing compound biosynthetic process (GO:0046189)	0.05166	0.1817	-3.3	9.79
18	response to UV-C (GO:0010225)	0.05166	0.1817	-3.29	9.74
19	alpha-amino acid catabolic process (GO:1901606)	0.002662	0.04691	-1.62	9.62
20	fluid transport (GO:0042044)	0.05166	0.1817	-3.24	9.59
21	tryptophan catabolic process (GO:0006569)	0.05166	0.1817	-3.22	9.55
22	muscle contraction (GO:0006936)	0.01726	0.1431	-2.31	9.36
23	long-chain fatty acid metabolic process (GO:0001676)	0.05166	0.1817	-3.14	9.29
24	hexose biosynthetic process (GO:0019319)	0.06828	0.1817	-3.44	9.23
25	glucan catabolic process (GO:0009251)	0.05166	0.1817	-2.98	8.8
Rotenone
Index	Name	P-value	Adjusted p-value	Z-score	Combined score
1	tryptophan catabolic process (GO:0006569)	8.051e-05	0.004154	-3.3	31.13
2	carbohydrate transport (GO:0008643)	2.015e-05	0.0013	-2.38	25.68
3	defense response to bacterium (GO:0042742)	6.48e-08	1.672e-05	-1.47	24.41
4	medium-chain fatty acid metabolic process (GO:0051791)	0.003736	0.05074	-3.86	21.57
5	medium-chain fatty acid catabolic process (GO:0051793)	0.003736	0.05074	-3.7	20.67
6	mitochondrial transport (GO:0006839)	5.882e-06	0.0005107	-1.61	19.43
7	phenol-containing compound biosynthetic process (GO:0046189)	0.003736	0.05074	-3.33	18.62
8	fatty acid beta-oxidation using acyl-CoA oxidase (GO:0033540)	0.006827	0.05871	-3.7	18.45
9	defense response to Gram-positive bacterium (GO:0050830)	5.938e-06	0.0005107	-1.49	17.97
10	glucan catabolic process (GO:0009251)	0.003736	0.05074	-3	16.78
11	response to gamma radiation (GO:0010332)	0.001331	0.02862	-2.45	16.25
12	translational elongation (GO:0006414)	0.001999	0.03684	-2.51	15.58
13	glycogen catabolic process (GO:0005980)	0.005175	0.05563	-2.92	15.39
14	monocarboxylic acid metabolic process (GO:0032787)	0.0003881	0.01252	-1.9	14.92
15	methionine metabolic process (GO:0006555)	0.005175	0.05563	-2.79	14.66
16	regulation of phosphorylation (GO:0042325)	0.003736	0.05074	-2.62	14.66
17	establishment of protein localization to mitochondrion (GO:0072655)	0.0001346	0.005787	-1.64	14.61
18	protein import into mitochondrial matrix (GO:0030150)	0.001999	0.03684	-2.27	14.13
19	tyrosine metabolic process (GO:0006570)	0.006827	0.05871	-2.77	13.79
20	aromatic amino acid family catabolic process (GO:0009074)	0.008685	0.06056	-2.88	13.67
21	cellular sodium ion homeostasis (GO:0006883)	0.008685	0.06056	-2.83	13.45
22	aspartate family amino acid catabolic process (GO:0009068)	0.005175	0.05563	-2.55	13.4
23	sodium ion export from cell (GO:0036376)	0.008685	0.06056	-2.81	13.36
24	regulation of mitochondrial membrane permeability (GO:0046902)	0.006827	0.05871	-2.67	13.31
25	cell part morphogenesis (GO:0032990)	0.006827	0.05871	-2.63	13.1
