## Supplementary material for "Investigating impacts of marine sponge derived mycothiazole and its acetylated derivative on mitochondrial function and aging": Table s3

### Sheet: Sheet1
Supplementary Table 3: C elegans strains used in this study
Strains Used in this study	Source	Notes
C elegans: Bristol (N2) strainas wild type (WT)	CGC	WT
C elegans: AGD1988: zcls13[hsp-6p::GFP]	Garcia et.al. 2022
C elegans: RHS19: glp-4(bn2)I	This study	6X
C elegans: SJ4197: zcls39[dve-1p::dve-1::GFP]II	Dillin lab	3X
C elegans: AGD2053: zcIs4[hsp-4P::GFP]V	Dillin lab	9X
C elegans: AGD1664: uthSi17[myo-3p::MLS::GFP::unc-54 3’UTR::cb-unc-119(+)] I; unc-119(ed3) III	Dillin lab	N/A
C elegans: AGD2837: uthSi83[col-19p::MLS::GFP(65C)::unc-54 3'UTR, cb-unc-119(+)] I; unc-119(ed3) III;	Dillin lab	N/A
C elegans: AGD2838: uthSi84[vha-6p::MLS::GFP(65C)::unc-54 3'UTR, cb-unc-119(+)] I; unc-119(ed3) III;	Dillin lab	N/A
