## Supplementary material for "Investigating impacts of marine sponge derived mycothiazole and its acetylated derivative on mitochondrial function and aging": Table s4

### Sheet: Sheet1
Supplementary Table 4: Statiscal analysis of lifespan
Corresponding Figure	Strain, Treatment	Median Lifespan [days]	#Death/ #Total	% change in median lifespan	P-value vs N2 Log-rank (Mantel-Cox)
Fig 2E	N2, DMSO	20	118/120	--	--
	N2, 1mM MTZ	22	119/120	10	0.0004
	N2, 3mM MTZ	20	117/120	--	0.0007
	N2, 1mM 8-Oac	20	115/120	--	0.7338
	N2, 3mM 8-Oac	22	119/120	10	<0.0001
	N2, 1mM Rote	20	119/120	--	0.2991
	N2, 3mM Rote	22	111/120	10	<0.0001
Fig 2E	N2, DMSO	20	115/120	--	--
	N2, 1mM MTZ	22	117/120	10	<0.0001
	N2, 3mM MTZ	22	105/120	10	<0.0001
	N2, 1mM 8-Oac	20	105/120	--	0.4241
	N2, 3mM 8-Oac	20	109/120	--	0.0133
	N2, 1mM Rote	22	116/120	10	0.0001
	N2, 3mM Rote	20	120/120	--	0.5967
Fig 2E	N2, DMSO	18	118/120	--	--
	N2, 1mM MTZ	N/A	N/A	N/A	N/A
	N2, 3mM MTZ	N/A	N/A	N/A	N/A
	N2, 1mM 8-Oac	20	113/120	11.1111	<0.0001
	N2, 3mM 8-Oac	20	114/120	11.1111	<0.0001
	N2, 1mM Rote	22	113/120	22.2222	<0.0001
	N2, 3mM Rote	20	116/120	11.1111	<0.0001
Fig 3C	N2, DMSO	14	88/120	--	--
	N2, 5mM MTZ	15	87/120	7.14286	0.0001
	N2, 5mM 8-Oac	21	76/120	50	<0.0001
	N2, 5mM Rote	25	86/120	78.5714	<0.0001
Fig 3C	N2, DMSO	17	97/100	--	--
	N2, 5mM MTZ	21	97/100	23.5294	<0.0001
	N2, 5mM 8-Oac	20	98/100	17.6471	0.0268
	N2, 5mM Rote	24	94/100	41.1765	<0.0001
Fig 5A	N2, DMSO, vector RNAi	18	98/120	--	--
	N2, 5mM MTZ, atfs-1 RNAi	4	100/120	-77.7778	<0.0001
	N2, 5mM 8-Oac, atfs-1 RNAi	22	104/120	22.2222	<0.0001
	N2, 5mM Rote, atfs-1 RNAi	10	100/120	-44.4444	<0.0001
Fig 5A	N2, DMSO, vector RNAi	15	98/100	--	--
	N2, 5mM MTZ, atfs-1 RNAi	6	100/100	-60	<0.0001
	N2, 5mM 8-Oac, atfs-1 RNAi	19	94/100	26.6667	0.0002
	N2, 5mM Rote, atfs-1 RNAi	13	99/100	-13.3333	0.5256
Fig 5B	N2, DMSO, vector RNAi	12	109/120	--	--
	N2, 5mM MTZ, hsf-1 RNAi	5	115/120	-58.3333	<0.0001
	N2, 5mM 8-Oac, hsf-1 RNAi	10	112/120	-16.6667	0.0006
	N2, 5mM Rote, hsf-1 RNAi	10	115/120	-16.6667	0.0017
Fig 5B	N2, DMSO, vector RNAi	12	78/100	--	--
	N2, 5mM MTZ, hsf-1 RNAi	5	97/100	-58.3333	<0.0001
	N2, 5mM 8-Oac, hsf-1 RNAi	9	98/100	-25	<0.0001
	N2, 5mM Rote, hsf-1 RNAi	9	100/100	-25	<0.0001
Fig 5B	N2, DMSO, vector RNAi	15	99/101	--	--
	N2, 5mM MTZ, hsf-1 RNAi	N/A	N/A	N/A	N/A
	N2, 5mM 8-Oac, hsf-1 RNAi	13	92/95	-13.3333	0.2007
	N2, 5mM Rote, hsf-1 RNAi	N/A	N/A	N/A	N/A
Fig 5C	N2, DMSO, vector RNAi	12	95/100	--	--
	N2, 5mM MTZ, daf-16 RNAi	16	98/100	33.3333	<0.0001
	N2, 5mM 8-Oac, daf-16 RNAi	18	96/100	50	<0.0001
	N2, 5mM Rote, daf-16 RNAi	16	97/100	33.3333	<0.0001
Fig 5C	N2, DMSO, vector RNAi	12	99/100	--	--
	N2, 5mM MTZ, daf-16 RNAi	N/A	N/A	N/A	N/A
	N2, 5mM 8-Oac, daf-16 RNAi	14	92/100	14.2857	<0.0001
	N2, 5mM Rote, daf-16 RNAi	13	91/100	8.33333	<0.0001
Fig 5C	N2, DMSO, vector RNAi	12	100/100	--	--
	N2, 5mM MTZ, daf-16 RNAi	14	97/100	14.2857	<0.0001
	N2, 5mM 8-Oac, daf-16 RNAi	14	99/100	14.2857	<0.0001
	N2, 5mM Rote, daf-16 RNAi	14	92/100	14.2857	<0.0001
Fig 5D	N2, DMSO,NAC	17	114/120	--	--
	N2, 5mM MTZ, NAC	17	120/120	--	0.4587
	N2, 5mM 8-Oac, NAC	15	104/120	-11.7647	<0.0001
	N2, 5mM Rote, NAC	22	120/120	22.7273	<0.0001
Fig 5D	N2, DMSO,NAC	14	94/100	--	--
	N2, 5mM MTZ, NAC	10	95/100	-28.5714	<0.0001
	N2, 5mM 8-Oac, NAC	10	94/100	-28.5714	<0.0001
	N2, 5mM Rote, NAC	16	98/100	14.2857	<0.0001
Fig 5D	N2, DMSO,NAC	14	98/100	--	--
	N2, 5mM MTZ, NAC	12	95/100	-14.2857	<0.0001
	N2, 5mM 8-Oac, NAC	12	93/100	-14.2857	<0.0001
	N2, 5mM Rote, NAC	16	93/100	14.2857	<0.0001
